# NOTCH1 S2513 is critical for the regulation of NICD levels impacting the segmentation clock in hiPSC-derived PSM cells and somitoids

**DOI:** 10.1101/2024.12.10.627712

**Authors:** Hedda A. Meijer, Adam Hetherington, Sara Johnson, Rosie L. Gallagher, Izzah N. Hussein, Jess M. Rae, Tomas E.J.C. Noordzij, Margarita Kalamara, Thomas J. Macartney, Lindsay Davidson, David M.A. Martin, Paul Davies, Katharina F. Sonnen, Philip Murray, J. Kim Dale

**Affiliations:** Division of Molecular Cell and Developmental Biology, School of Life Sciences, University of Dundee, Dow Street, Dundee DD1 5EH, United Kingdom; Mathematics, School of Science and Engineering, University of Dundee, Dow Street, Dundee DD1 4HN, United Kingdom; Hubrecht Institute, KNAW (Royal Netherlands Academy of Arts and Sciences), University Medical Center Utrecht, 3584 CT Utrecht, the Netherlands; Human Pluripotent Stem Cell Facility, School of Life Sciences, University of Dundee, Dow Street, Dundee DD1 5EH, United Kingdom; MRC-PPU, School of Life Sciences, University of Dundee, Dow Street, Dundee DD1 5EH, United Kingdom; D’Arcy Thompson Unit, School of Life Sciences, University of Dundee, Dow Street, Dundee DD1 5EH, United Kingdom

**Keywords:** NOTCH1, segmentation clock, somitogenesis, hiPSC, PSM, somitoid

## Abstract

The segmentation clock is a molecular oscillator that regulates the timing of somite formation in the developing vertebrate embryo. NOTCH signalling is one of the key pathways required for proper functioning of the segmentation clock. Aberrant NOTCH signalling results in developmental abnormalities such as congenital scoliosis as well as diseases such as T-cell acute lymphoblastic lymphoma (T-ALL). In this study we analyse the effects of a mutation detected in T-ALL patients on somitogenesis using human iPS derived PSM cells and somitoids. Mutation of NOTCH1 Serine 2513 into Alanine compromises the interaction of Notch intracellular domain (NICD) with the F-box protein FBXW7 and consequently increases NICD stability and NICD levels in PSM cells. Moreover, the mutation impairs several aspects of clock gene oscillations and restricts the ability of somitoids to polarise, elongate and form paired somites. The data suggest a mechanism by which post-translational modification of a key segmentation clock component plays a crucial role in vertebrate axis segmentation.
