## Supplemental tables for "NOTCH1 S2513 is critical for the regulation of NICD levels impacting the segmentation clock in hiPSC-derived PSM cells and somitoids"

### Sheet: S1
Table S1 Expression of iPS markers
Cell line	OCT4	NANOG
HES7A	+	+
	(Cq 17.06)	(Cq 18.54)
HA-HALO-FBXW7	+	+
	(Cq 16.68)	(Cq 18.23)
WT NOTCH1 mCHERRY	+	+
	(Cq 16.98)	(Cq 18.31)
S2513A NOTCH1 mCHERRY	+	+
	(Cq 16.56)	(Cq 18.91)

### Sheet: S2
Table S2 Expression of differentiation markers
Cell line	Ectoderm (PAX6)	Mesoderm (MSGN1)	Endoderm (SOX17)
HES7A	+	+	+
	(Cq 18.72 vs 27.37)	(Cq 22.90 vs 34.67)	(Cq 20.85 vs 27.76)
HA-HALO-FBXW7	+	+	+
	(Cq 18.45 vs 28.30)	(Cq 23.19 vs33.60)	(Cq 20.59 vs 29.23)
WT NOTCH1 mCHERRY	+	+	+
	(Cq 18.82 vs 27.94)	(Cq 23.46 vs 33.79)	(Cq 20.45 vs 29.23)
S2513A NOTCH1 mCHERRY	+	+	+
	(Cq 19.54 vs 27.74)	(Cq 24.00 vs 34.87)	(Cq 20.76 vs 31.38)
Cq values are differentiated cells versus undifferentiated cells

### Sheet: S3
Table S3 Primers
primer name	gene	direction	seqence (5'-3')	experiment
PURO-F	PURO	forward	AGCTGCAAGAACTCTTCCTCACG	screening, amplification fragments and sequencing HA-Halo-Fbxw7 CRISPR clones
P2A-R	P2AR	reversed	CTGCTTGCTTTAACAGAGAGAAGTTCG	screening, amplification fragments and sequencing HA-Halo-Fbxw7 CRISPR clones
FBXW7-NterF	FBXW7	forward	GAAGTGGAGTTACTGGGTCAGAGG	amplifcation fragments HA-Halo-Fbxw7 CRISPR clones for sequencing
FBXW7-NterR2	FBXW7	reversed	ACACCCCACACAAGCTACTAATCC	amplifcation fragments HA-Halo-Fbxw7 CRISPR clones for sequencing
FBXW7-NterF3	FBXW7	forward	TGCCTTGGTGGCATCAATAC	sequencing HA-Halo-Fbxw7 CRISPR clones
TM17398	HALO	forward	CATTTATGGAGTTCATCC	sequencing HA-Halo-Fbxw7 CRISPR clones
TM17450	PURO	reversed	ATCTCGACTTCAGTCAGC	sequencing HA-Halo-Fbxw7 CRISPR clones
HALO-R1	HALO	reversed	GAAATCTCGAGCGTCGACAG	sequencing HA-Halo-Fbxw7 CRISPR clones
TM18839	NOTCH1	forward	CGGCATGGACGAGCTGTACAAGTAGACGGCGCGCCCCACGAGACCCCGGC	CRISPR amplification Notch gibson vector
TM18840	NOTCH1	reversed	CCATGTTATCCTCCTCGCCCTTGCTGCCACCTCCGCCTCCGCCCTTGAAG	CRISPR amplification Notch gibson vector
TM18837	mCHERRY	forward	CTTCAAGGGCGGAGGCGGAGGTGGCAGCAAGGGCGAGGAGGATAACATGG	CRISPR amplification mCherry gibson insert
TM18838	mCHERRY	reversed	GCCGGGGTCTCGTGGGGCGCGCCGTCTACTTGTACAGCTCGTCCATGCCG	CRISPR amplification mCherry gibson insert
Ex34-F2	NOTCH1	forward	GTCCACCAGTTTGAATGGTCAATGC	screening, amplifcation and sequencing Notch-mCherry CRISPR clones
Ex34-R2	NOTCH1	reversed	TGGATGCAGCTTCTCCTAACAGG	screening, amplifcation and sequencing Notch-mCherry CRISPR clones
Ex34-F4	NOTCH1	forward	CTGGCGGTGCACACTATTCTGC	sequencing Notch-mCherry CRISPR clones
mCHERRY-F	mCHERRY	forward	GTTCATCTACAAGGTGAAGCTGCG	sequencing Notch-mCherry CRISPR clones
pmCHERRY C1-F	mCHERRY	forward	GTTGGACATCACCTCCCACAACGAG	sequencing Notch-mCherry CRISPR clones
TM17396/mCHERRY 300sf	mCHERRY	forward	TGATGAACTTCGAGGACG	sequencing Notch-mCherry CRISPR clones
pmCHERRY N1-R	mCHERRY	reversed	GGGGCGGCCCTCGCCCTCGCCCTCG	sequencing Notch-mCherry CRISPR clones
TM17397/mCHERRY 400sr	mCHERRY	reversed	GTCTTCTTCTGCATTACG	sequencing Notch-mCherry CRISPR clones
HES1-F2	HES1	forward	TTCCCTCCGGACTCTAAACA	qPCR analysis of mRNA levels
HES1-R2	HES1	reversed	AGTGCATGGTCAGTCACTTAAT	qPCR analysis of mRNA levels
HES7-F	HES7	forward	CGGGATCGAGCTGAGAATAGG	qPCR analysis of mRNA levels
HES7-R	HES7	reversed	GCGAACTCCAATATCTCCGCTT	qPCR analysis of mRNA levels
HPRT-F1	HPRT	forward	CCTGGCGTCGTGATTAGTGAT	qPCR analysis of mRNA levels
HPRT-R1	HPRT	reversed	AGACGTTCAGTCCTGTCCATAA	qPCR analysis of mRNA levels
LFNG-F2	LFNG	forward	CTGCTTGGAGGAAGGATTTG	qPCR analysis of mRNA levels
LFNG-R2	LFNG	reversed	TTGTGGTCAGCAGGAAGAGA	qPCR analysis of mRNA levels
NRARP-F2	NRARP	forward	GTTCGCTGTTGCTGGTGTTC	qPCR analysis of mRNA levels
NRARP-R2	NRARP	reversed	ATCAGGCTGGGCGGTATTTT	qPCR analysis of mRNA levels
PPP1CA-F1	PPP1CA	forward	GACAGCGAGAAGCTCAACC	qPCR analysis of mRNA levels
PPP1CA-R1	PPP1CA	reversed	CGCGGATCTCGTTCTCTG	qPCR analysis of mRNA levels
RNA POL II-F1	RNA POL II	forward	AGGGCGAGAAGAAGATCAC	qPCR analysis of mRNA levels
RNA POL II-R1	RNA POL II	reversed	GGTGATGGCGTTGGTAAAGG	qPCR analysis of mRNA levels
hNANOG_FOR487	NANOG	forward	AAGGTCCCGGTCAAGAAACAG	qPCR analysis of mRNA levels
hNANOG_REV723	NANOG	reversed	CTTCTGCGTCACACCATTGC	qPCR analysis of mRNA levels
hOCT4_FOR1045	OCT4	forward	CTTGAATCCCGAATGGAAAGGG	qPCR analysis of mRNA levels
hOCT4_REV1208	OCT4	reversed	GTGTATATCCCAGGGTGATCCTC	qPCR analysis of mRNA levels
hSOX2 _FOR907	SOX2	forward	TGGACAGTTACGCGCACAT	qPCR analysis of mRNA levels
hSOX2_REV1121	SOX2	reversed	CGAGTAGGACATGCTGTAGGT	qPCR analysis of mRNA levels
PAX6_Olga	PAX6	forward	AGTGCCCGTCCATCTTTGC	qPCR analysis of mRNA levels
PAX6_Olga	PAX6	reversed	CGCTTGGTATGTTATCGTTGGT	qPCR analysis of mRNA levels
hMSGN1_F324	MSGN1	forward	GGCCTGGTAGAGGTGGACTA	qPCR analysis of mRNA levels
hMSGN1_R520	MSGN1	reversed	ACAGGTGGCAGGTAATTCCG	qPCR analysis of mRNA levels
SOX17_Olga	SOX17	forward	CTCCGGTGTGAATCTCCCC	qPCR analysis of mRNA levels
SOX17_Olga	SOX17	reversed	CACGTCAGGATAGTTGCAGTAAT	qPCR analysis of mRNA levels

### Sheet: S4
Table S4 Primary antibodies
Primary Antibody	Species	Vehicle	Dilution	Company	Cat no.	method
ACTB	rabbit	5% Milk	1:2000	CST	4970S	WB - LICOR
ACTB	mouse	5% Milk	1:10,000	Proteintech	66009-1-1G	WB - LICOR
ACTB	mouse	10% goat serum	1:500	Proteintech	66009-1-1G	IF cells
BRACHURY	rabbit	5% Milk	1:200	Santa Cruz	sc-20109	WB - LICOR
CYCLIN E1	mouse	5% Milk	1:1000	CST	4129S	WB - LICOR
FBXW7	rabbit	5% BSA	1:1000	Abcam	ab171691	WB - ECL
GAPDH	mouse	5% Milk	1:5000	Santa Cruz	sc-32232	WB - LICOR
GAPDH	rabbit	5% Milk	1:5000	Proteintech	10494-1AP	WB - LICOR
HA	mouse	5% BSA	1:500	CST	2367S	WB - ECL
mCHERRY	Rat	5% Milk	1:2000	Invitrogen	M11217	WB - LICOR
NANOG	rabbit	5% Milk	1:1000	CST	4903S	WB - LICOR
NANOG	rabbit	2% BSA/0.1% Triton X-100/PBS	1:400	CST	4903S	IF cells
NICD	rabbit	5% BSA	1:1000	CST	4147S	WB - LICOR
NICD	rabbit	10% goat serum	1:100	CST	4147S	IF cells
NOTCH1	rabbit	5% BSA	1:1000	CST	3608S	WB - LICOR
OCT4	rabbit	2% BSA/0.1% Triton X-100/PBS	1:400	CST	2890S	IF cells
SOX2	rabbit	5% Milk	1:1000	CST	23064S	WB - LICOR
TBX6	goat	5% Milk	1:200	RD Systems	AF4744	WB - LICOR
TBX6	goat	10% donkey serum	1:500	RD Systems	AF4745	IF somitoids

### Sheet: S5
Table S5 Secondary antibodies
Secondary Antibody	Species	Vehicle	Dilution	Company	Cat no.	for detection on
Anti-Mouse HRP	goat	5% Milk	1:5000	Abcam	ab6789	ECL
Anti-Rabbit 800	donkey	5% Milk	1:10,000	LI-COR	926-32213	LI-COR
Anti-Rabbit 680	donkey	5% Milk	1:10,000	LI-COR	926-68023	LI-COR
Anti-Mouse 800	donkey	5% Milk	1:10,000	LI-COR	926-32212	LI-COR
Anti-Mouse 680	donkey	5% Milk	1:10,000	LI-COR	926-68022	LI-COR
Anti-Goat 680	donkey	5% Milk	1:10,000	LI-COR	926-68024	LI-COR
Anti-Rat 800	donkey	5% Milk	1:10,000	LI-COR	926-32219	LI-COR
Anti-rabbit	goat	10% goat serum	n/a	Invitrogen	B40944	IF cells NICD
Anti-rabbit	donkey	2% BSA/0.1% Triton X-100/PBS	1:1000	Thermo Fisher Scientific	A-21206	IF cells Nanog + Oct4
Anti-mouse	goat	10% goat serum	5 ug/ml	Invitrogen	A11001	IF cells ACTB
Anti-goat	donkey	10% donkey serum	1:1000	Thermo Fisher Scientific	A-21447	IF somitoids: AlexaFluor 647

### Sheet: S6
Table S6 Cellpose parameters
parameter	value
cellprob_threshold	-2
diameter	16 micron
flow_threshold	0.8
do_3D	True
min_size	30
stitch_threshold	0.3
